# Compositionally aware estimation of cross-correlations for microbiome data

**DOI:** 10.1101/2023.05.22.538214

**Authors:** Ib Thorsgaard Jensen, Luc Janss, Simona Radutoiu, Rasmus Waagepetersen

## Abstract

In the field of microbiome studies, it is of interest to infer correlations between abundances of different microbes (here referred to as operational taxonomic units, OTUs). Several methods taking the compositional nature of the sequencing data into account exist. However, these methods cannot infer correlations between OTU abundances and other variables. In this paper we introduce the methods SparCEV (Sparse Correlations with External Variables) and SparXCC (Sparse Cross-Correlations between Compositional data) for quantifying correlations between OTU abundances and either continuous phenotypic variables or components of other compositional datasets, such as transcriptomic data. We compare these new methods to empirical Pearson cross-correlations after applying naive transformations of the data (log and log-TSS). Additionally, we test the centered log ratio transformation (CLR) and the variance stabilising transformation (VST). We find that CLR and VST outperform naive transformations, except when the correlation matrix is dense. For large numbers of OTUs, SparCEV and SparXCC perform similarly to CLR and VST. SparCEV outperforms all other tested methods when the number of OTUs is small (less than 100). SparXCC outperforms all tested methods when at least one of the compositional datasets has few variables (less than 50), and more so when both datasets have few variables.

**Author summary:** Sequencing data of the microbiome posses a unique and challenging structure that renders many standard statistical tools invalid. Features such as compositionality and sparsity complicates statistical analysis, and as a result, specialized tools are needed. Practitioners have long been interested in the construction of correlation networks within the microbiome, and several methods for accomplishing this exist. However, less attention has been paid to the estimation of cross-correlations between microbial abundances and other variables (such as gene expression data or environmental and phenotypic variables). Here, we introduce novel approaches, SparCEV and SparXCC, for inferring such cross-correlations, and compare these to transformation-based approaches, namely log, log-TSS, CLR and VST. In some cases, SparCEV and SparXCC yield superior results, while in other cases, a simpler transformation-based approach suffices. The methods are used to study cross-correlations between bacterial abundances in the skin microbiome and the severity of atopic dermatitis, as well as cross-correlations between fungal and bacterial OTUs in the root microbiome of the legume *Lotus japonicus*.
