## Supplementary material for "Compositionally aware estimation of cross-correlations for microbiome data": S1 Table

Family	Correlation	Lower 2.5% CI	Upper 2.5% CI	Above threshold
Acaryochloridaceae	0.59445367480496	0.383474042451333	0.781955670666177	Yes
Acetobacteraceae	-0.367361878328001	-0.754739634820387	-0.00403673057875613	No
Acholeplasmataceae	0.289302073840424	0.0169505908630126	0.630363276494694	No
Acidaminococcaceae	-0.172591475421125	-0.558495623899848	0.187671761142207	No
Acidimicrobiaceae	-0.592079529031697	-0.808169629879708	-0.324423223818498	Yes
Acidithiobacillaceae	-0.347022675956692	-0.68874650692771	0.00198990312537883	No
Acidobacteriaceae	-0.46579611218161	-0.718824418378498	-0.0706814999801751	No
Acidothermaceae	-0.515727345694241	-0.83059493236203	-0.231149740132336	No
Actinomycetaceae	0.475577690417383	0.0118846872190853	0.711077525295227	No
Adenoviridae	0.114856657346937	-0.161013314767508	0.475844698562179	No
Aerococcaceae	-0.284041761592028	-0.697291336274798	0.089460784920377	No
Aeromonadaceae	-0.464604303492232	-0.68252118212809	-0.0206977781861992	No
Ajellomycetaceae	0.322254295382669	0.0250625978557444	0.678757494827807	No
Akkermansiaceae	-0.38637719856804	-0.700767283073123	0.112546834501293	No
Alcaligenaceae	-0.515673931517024	-0.753353215992905	-0.119434761546153	No
Alcanivoracaceae	-0.353712371048113	-0.664709424179052	-0.0383427498102897	No
Alicyclobacillaceae	-0.444623898605666	-0.794774837526797	-0.13227692408401	No
Alteromonadaceae	0.030157753621497	-0.421327737907581	0.362084102370566	No
Amoebophilaceae	0.0142042688093434	-0.326296167296745	0.313606952187532	No
Anaerolineaceae	0.260893929766324	0.00714159476818158	0.640662690798728	No
Anaeromyxobacteraceae	-0.0956035681027132	-0.636347609489437	0.15652580710721	No
Anaplasmataceae	-0.182243651041668	-0.514158000981686	0.0646224630384622	No
Anelloviridae	0.324348503079532	-0.0395616138031956	0.672363760864122	No
Aphanizomenonaceae	0.420195170759139	0.185471088783854	0.634913358702718	No
Aphanothecaceae	0.527814771003208	0.289224482658968	0.764738788968676	Yes
Apusomonadidae	0.474950703096669	0.0205916690827116	0.717328823015835	No
Aquificaceae	0.40146370047744	0.140187922717802	0.666685588837827	No
Archangiaceae	-0.14324473475961	-0.523863662989974	0.282636490790767	No
Arcobacteraceae	0.559125648160671	0.322128032608395	0.850496990209864	Yes
Arthrodermataceae	-0.354306906133343	-0.567884911881274	-0.120887748963244	No
Ascoviridae	0.205125587427898	-0.108331853681899	0.535049150680745	No
Aspergillaceae	-0.590286820943229	-0.784796600934422	-0.17067614238358	Yes
Atopobiaceae	-0.2121067877371	-0.606465493729185	0.398488343095544	No
Aurantimonadaceae	0.546494925254062	0.334698716613723	0.746876530445494	Yes
Autographiviridae	-0.211428262828171	-0.571985700350728	0.101678699468017	No
Azonexaceae	-0.512240561782768	-0.765038399492453	-0.257139862930753	No
Azospirillaceae	-0.0605901029866392	-0.430454680275968	0.626971577359301	No
Bacillaceae	-0.214361628372328	-0.584582945876239	0.335110892247813	No
Bacteroidaceae	-0.0967299462567858	-0.415559289519551	0.320788420543182	No
Baculoviridae	-0.113114130309634	-0.39967741700147	0.1778537934229	No
Bangiaceae	-0.314973967616977	-0.617471356993008	-0.0234484596472337	No
Bartonellaceae	0.449743306933769	0.17973801412115	0.75477867282834	No
Bathycoccaceae	0.366454622514576	0.11022692437146	0.592721101484059	No
Bdellovibrionaceae	-0.0618761824504807	-0.398489816613959	0.193283194008418	No
Beijerinckiaceae	-0.454265786632196	-0.725821959359535	-0.178442519544228	No
Bernardetiaceae	0.327436570250786	0.0379198863151696	0.607653212328224	No
Beutenbergiaceae	-0.341020973623185	-0.684204471744688	0.148416792225748	No
Bifidobacteriaceae	-0.107271508289606	-0.457645566983111	0.343506657986831	No
Blastocladiaceae	0.192753731774294	-0.160885486710951	0.458748598273832	No
Blattabacteriaceae	-0.0948093030476609	-0.404217163016151	0.247969786652915	No
Borreliaceae	0.300320984730041	-0.0134326404223527	0.688171845340552	No
Brachyspiraceae	0.0430352316669092	-0.249854503906969	0.354222727351249	No
Brevibacteriaceae	-0.11774631986833	-0.648375238532078	0.144297582648859	No
Breznakiellaceae	0.644307636027782	0.424523211054677	0.822498438189068	Yes
Brucellaceae	-0.515444016857142	-0.739422162606108	0.0774332368878444	No
Bruguierivoracaceae	-0.479244436933947	-0.773836961234357	-0.224044974685425	No
Bryopsidaceae	0.467421890783389	0.151795936368171	0.702376015763086	No
Burkholderiaceae	-0.258224701027543	-0.548630695106828	0.064591295579304	No
Cafeteriaceae	0.278697260283328	0.013582374747691	0.78749922142948	No
Caldilineaceae	-0.0611604830320448	-0.381970692189928	0.237556439439512	No
Calotrichaceae	-0.283902483851156	-0.605050355548189	-0.00631192421389173	No
Campylobacteraceae	-0.0126625725690399	-0.273901247938305	0.337120096024304	No
Candidatus Midichloriaceae	0.274235711488935	0.0151770105416323	0.609905535022587	No
Cardiobacteriaceae	0.107193581822781	-0.197621912964688	0.413691243882494	No
Carnobacteriaceae	0.0057722747317551	-0.324438603186575	0.344211135766643	No
Casjensviridae	0.496548602348184	0.282301923338017	0.810450872809361	No
Catenulisporaceae	-0.379189701389294	-0.706765072586252	0.00713949202035146	No
Caulimoviridae	0.169706191141306	-0.119432636254512	0.797527004801632	No
Caulobacteraceae	-0.519700917727987	-0.71712757446554	-0.00129941519797392	Yes
Cellulomonadaceae	-0.000693871341439398	-0.509961657194167	0.390288667728874	No
Cellvibrionaceae	-0.1583770580389	-0.557192315812044	0.132917565942837	No
Chaetomiaceae	-0.466526955872676	-0.751992748423947	-0.0475441594095946	No
Chaetophoraceae	0.234115292622577	-0.0558973510639865	0.593321980694795	No
Chattonellaceae	0.133910016102123	-0.210664173984608	0.431703166850859	No
Chitinophagaceae	0.0190941665566246	-0.406835675449658	0.281504086107056	No
Chlamydomonadaceae	-0.0324444344391484	-0.347617855817585	0.294535117817665	No
Chlorellaceae	-0.516219404025634	-0.803400044346726	-0.304868807742285	No
Chlorobiaceae	-0.572017480706827	-0.780990714005174	-0.266158680659299	Yes
Chloroflexaceae	0.0758043528854096	-0.296576266308942	0.377946736076768	No
Chloroherpetonaceae	0.387862295105189	0.115443307293815	0.642365607223119	No
Chromatiaceae	-0.0556684667310797	-0.525801171246554	0.209500883778088	No
Chromobacteriaceae	-0.628076511374987	-0.806384816026338	-0.329297079109606	Yes
Chroococcidiopsidaceae	-0.399851556296783	-0.778845818431559	-0.0107559011946442	No
Chrysiogenaceae	0.487851928114	0.272827099455712	0.768950343936038	No
Chthoniobacteraceae	-0.446339603610732	-0.78019052917047	-0.187476856992437	No
Clavicipitaceae	0.214836583728088	-0.0848277401373191	0.598598827871097	No
Clostridiaceae	-0.350675884190404	-0.626822894972495	0.328685870142364	No
Clostridiales Family XVII. Incertae Sedis	-0.413373623115914	-0.778064969122254	-0.131874181885436	No
Coleofasciculaceae	-0.410303780281567	-0.713585644771893	-0.136588193990256	No
Colwelliaceae	0.216102291026731	-0.0682604079066918	0.563584563373868	No
Comamonadaceae	-0.126677084977528	-0.481263935873544	0.2149120044294	No
Conexibacteraceae	-0.577805269368597	-0.773686776711058	-0.0593845703678529	Yes
Coprobacillaceae	0.390864957787316	0.165698456620837	0.632731145886429	No
Cordycipitaceae	0.180788854332867	-0.0939767783265829	0.727655652169733	No
Coriobacteriaceae	-0.173281925434475	-0.595138940656921	0.156835655076794	No
Corynebacteriaceae	0.300011567115403	-0.24917686804677	0.572097574451353	No
Coxiellaceae	-0.479938441657133	-0.793333790244799	-0.155118953826328	No
Crocinitomicaceae	0.066396918097641	-0.257650906347816	0.388740565730004	No
Cryptococcaceae	0.0767622119431271	-0.205937123256195	0.4133999889632	No
Cryptomonadaceae	-0.100365555687747	-0.459651976061682	0.219255132780075	No
Cryptosporidiidae	0.4664482381546	0.204492554121218	0.696602302472227	No
Cyanidiaceae	0.278117625800087	0.00843951016479364	0.602301636733611	No
Cyanophoraceae	-0.417532090008313	-0.673871223468553	-0.16868696322282	No
Cyanothecaceae	-0.113250786893579	-0.428954329773706	0.156849866860443	No
Cyclobacteriaceae	0.468469913468652	0.225510312490625	0.660751611036625	No
Cytophagaceae	-0.53175177076631	-0.812728379689574	-0.268586467192549	Yes
Debaryomycetaceae	-0.596808250008347	-0.753702738511216	-0.266642739553278	Yes
Deferribacteraceae	0.504095828128587	0.233732876232773	0.750414188454868	No
Dehalococcoidaceae	0.345500662062797	-0.0451907786539556	0.631602674714109	No
Deinococcaceae	-0.29340767764382	-0.605771120363873	0.241147959107054	No
Demerecviridae	0.370416838431865	0.110623081851435	0.750992758590795	No
Dermabacteraceae	0.140200961105282	-0.269851874681763	0.651272826308845	No
Desulfarculaceae	0.0140847020493701	-0.506708743289865	0.332488045997848	No
Desulfitobacteriaceae	-0.283899952960147	-0.658832561623957	0.043562048425334	No
Desulfobacteraceae	0.344213006741584	0.0834598802957914	0.661655581326384	No
Desulfobulbaceae	0.316466781786468	0.0122497555489172	0.515900868766486	No
Desulfocapsaceae	0.562237821233193	0.308719936077057	0.812515136747377	Yes
Desulfomicrobiaceae	-0.12140485397398	-0.481182154854469	0.178923488435434	No
Desulfosudaceae	0.105163372790365	-0.196911736345418	0.358952992906871	No
Desulfotomaculaceae	0.0225166399235131	-0.283183185987417	0.337779504324511	No
Desulfovibrionaceae	-0.33955875848429	-0.692338727090451	0.0863171060735867	No
Desulfurobacteriaceae	0.523942073664215	0.303426486073676	0.788959890266851	Yes
Desulfuromonadaceae	-0.180786636064255	-0.525892967345936	0.0762428050606021	No
Devosiaceae	-0.607092837946707	-0.80176390097943	-0.344613475893359	Yes
Dipodascaceae	0.0871936883066156	-0.260049536497352	0.42912538515912	No
Ectothiorhodospiraceae	-0.613626075794905	-0.792871862827402	-0.286092628226463	Yes
Eggerthellaceae	-0.512531603605759	-0.744178754782957	-0.0196944764828273	No
Enterobacteriaceae	-0.336892272110519	-0.624196414142172	0.206315594483146	No
Enterococcaceae	-0.0322361460296546	-0.269483612711392	0.523377911291067	No
Entomoplasmataceae	0.297516690838372	0.0165742273717394	0.670854165925185	No
Erwiniaceae	-0.230904607035517	-0.525719567387663	0.174506268999986	No
Erysipelotrichaceae	0.459334155131649	0.247877977919157	0.683349126154788	No
Erythrobacteraceae	-0.480772630714109	-0.757701075109927	-0.0597971353043736	No
Eubacteriaceae	-0.23200527562118	-0.581837242243239	0.0908715374081638	No
Ferrimonadaceae	-0.283192494507073	-0.630645443352572	0.0199082693983491	No
Fervidobacteriaceae	0.345405009776747	0.00248358046195216	0.732309033764445	No
Flavobacteriaceae	-0.0171431410735543	-0.311029218825635	0.369010339912122	No
Fonticulaceae	0.355141051449297	-0.0546594503902113	0.62667937236929	No
Francisellaceae	0.230550615535921	-0.0413601326398936	0.601825963002728	No
Frankiaceae	-0.643339680130251	-0.803593545804064	-0.187048835739473	Yes
Fusobacteriaceae	-0.18576231495137	-0.571645112060733	0.218238731549453	No
Gallionellaceae	-0.0520634146317542	-0.523076709893321	0.198749403132308	No
Gemmataceae	0.323608594807294	0.114592009316428	0.552313869092069	No
Gemmatimonadaceae	-0.397926832467188	-0.705459835011283	-0.0385407341382724	No
Geobacteraceae	-0.370643073504333	-0.649423117673791	0.0877396050472388	No
Geodermatophilaceae	-0.349132251167372	-0.625714971877057	-0.0134620002190567	No
Geovibrionaceae	0.522224614129276	0.275399509025706	0.778701918946988	Yes
Gloeobacteraceae	-0.279709330960425	-0.660949655775904	0.0081124138260994	No
Glycomycetaceae	-0.365123827023787	-0.643427362539479	0.0331294212075241	No
Gordoniaceae	-0.107979725091456	-0.525247446970025	0.573310303202398	No
Gottschalkiaceae	0.313770881436251	0.0386229894823225	0.594515530883577	No
Gracilariaceae	0.0730219650720908	-0.312146548400489	0.40511046834019	No
Hafniaceae	-0.614095481620987	-0.804724344555493	-0.356791747128987	Yes
Hahellaceae	0.246678731246594	-0.0974119458137785	0.478026130636158	No
Halanaerobiaceae	0.268693002563589	-0.0268972430395256	0.572157492957685	No
Halieaceae	0.0864821101581627	-0.245987245357951	0.406532349465296	No
Haliscomenobacteraceae	0.365852719848834	0.0938605532099827	0.621672948810307	No
Haloarculaceae	0.204059341390995	-0.207955545551029	0.515947599449547	No
Halobacteriovoraceae	0.445801159980673	0.182582311643368	0.737706348686015	No
Haloferacaceae	0.316918110842611	0.0175785305332751	0.700504989482649	No
Halomonadaceae	0.0580233053315131	-0.317651455875078	0.377976358950827	No
Halorubraceae	0.376447134268936	0.0852764445609843	0.622092429159114	No
Halothiobacillaceae	0.366483007436069	0.128283160832033	0.566931915994108	No
Helicobacteraceae	0.0278178377758135	-0.340476141802504	0.310442112789742	No
Heliobacteriaceae	-0.182179642609104	-0.65932188053436	0.0996380560938442	No
Herelleviridae	0.248234387291278	-0.134414987340725	0.59370488707091	No
Herpesviridae	-0.233497798247759	-0.623084508902425	0.066731812574223	No
Herpetosiphonaceae	0.555823874759161	0.336490340268715	0.712471377725069	Yes
Histionidae	-0.0248239684841849	-0.317621396363094	0.400107012250131	No
Hydnangiaceae	-0.104095175688272	-0.471054965718274	0.22288794709919	No
Hydrogenothermaceae	0.266287481855591	0.0123073615268328	0.577908571315022	No
Hyellaceae	0.305534581062908	-0.00790672211677995	0.525724244122517	No
Hyphomicrobiaceae	-0.726638217688454	-0.837606606196551	-0.511239278661472	Yes
Hyphomonadaceae	-0.155739715464037	-0.666923878703997	0.235400955195144	No
Hypocreaceae	-0.499317620250012	-0.648983494170953	-0.257096929511238	No
Idiomarinaceae	0.24201746805094	-0.09218278467502	0.546669061403219	No
Ignavibacteriaceae	0.615737924512525	0.407437315846944	0.813145808607856	Yes
Inoviridae	-0.172335573129758	-0.495612865642329	0.0999397810854932	No
Intrasporangiaceae	-0.495522291938185	-0.71993830087392	-0.0203818347698489	No
Isosphaeraceae	-0.0400970345103871	-0.370413580497568	0.245797449359566	No
Jonesiaceae	-0.700527083339586	-0.838606627459925	-0.536759050408673	Yes
Kangiellaceae	0.46234884777857	0.215263188295634	0.752694520789158	No
Kineosporiaceae	-0.393241069593371	-0.662828828245544	0.0301559466118075	No
Kofleriaceae	-0.615196368977739	-0.804704683595004	-0.384785891429862	Yes
Kosmotogaceae	0.636702417002857	0.428682656433401	0.852634867206287	Yes
Kribbellaceae	-0.551257459605758	-0.72668424982286	-0.129254402010892	Yes
Kytococcaceae	-0.175789781117473	-0.691773237980551	0.130830404369476	No
Lachnospiraceae	-0.214998154880468	-0.562819473928036	0.283266534544876	No
Lactobacillaceae	-0.117839573998733	-0.525603426733152	0.642903638432255	No
Legionellaceae	0.0184121070484354	-0.326697037620291	0.35406303107015	No
Lentisphaeraceae	0.53325114548271	0.309362292012712	0.760937609883371	Yes
Leptolyngbyaceae	0.384212060039528	0.136731367429837	0.765960555080603	No
Leptospiraceae	0.267004210393725	-0.0867669559888659	0.513701577789689	No
Leptotrichiaceae	0.488611785781634	0.0540502126929955	0.707042230514836	No
Listeriaceae	0.268042484966543	-0.0834680596380689	0.529781941487119	No
Magnaporthaceae	-0.195745906311424	-0.626135189496843	0.322543136824972	No
Magnetococcaceae	0.220254427979869	-0.164248286128012	0.516476732347809	No
Malasseziaceae	0.427178672820194	0.0761699252012476	0.74351931155105	No
Marasmiaceae	0.323627059236537	0.0542241255885145	0.605480773360979	No
Maricaulaceae	-0.318528352073319	-0.661669606293855	0.018248968377699	No
Marinobacteraceae	-0.316219269408501	-0.733120314854637	0.0629997489187396	No
Marivirgaceae	0.582148105030987	0.399800614767359	0.756650160167491	Yes
Melioribacteraceae	0.576190909288806	0.354022603228445	0.808629199278798	Yes
Mesyanzhinovviridae	0.369346070559812	0.0857021952342964	0.806587700063517	No
Methanobacteriaceae	0.40834900645297	0.166437575265416	0.714530673665206	No
Methanocellaceae	-0.0976472865730557	-0.456236765274969	0.202119702957593	No
Methanocorpusculaceae	0.507441407488648	0.237165685648601	0.763122010525181	No
Methanomicrobiaceae	-0.00597271986908149	-0.320469613559298	0.268014121457472	No
Methanopyraceae	0.306451191674539	0.0492955906156863	0.604816721897932	No
Methanoregulaceae	-0.0709460941687726	-0.392195221117922	0.210434871055923	No
Methanosarcinaceae	0.00925160451429301	-0.289878207196726	0.343232702036841	No
Methylacidiphilaceae	0.393093948337434	0.113577510716948	0.748532413073421	No
Methylobacteriaceae	0.0715725189924627	-0.218906777764666	0.453993589102549	No
Methylococcaceae	-0.660253403560439	-0.827932967412	-0.434099202536179	Yes
Methylocystaceae	0.218548528967563	-0.0580801261127638	0.680501211878948	No
Methylophilaceae	-0.273477622033835	-0.676009458584023	0.0657055413518892	No
Metschnikowiaceae	-0.214230175279875	-0.539337744117263	0.177844870841127	No
Microbacteriaceae	0.224714185335629	-0.0929126061187893	0.597073130889478	No
Micrococcaceae	0.0278247437928223	-0.292117426335127	0.391617439410684	No
Microcoleaceae	0.596354639817726	0.349926476344814	0.833326844321888	Yes
Microcystaceae	0.130212586180113	-0.218807365157073	0.503265156337726	No
Micromonosporaceae	-0.327387673400698	-0.575996126915261	0.142225319450912	No
Mimiviridae	0.291127114410933	-0.006578754622247	0.683485464490249	No
Monomastigaceae	-0.0300085861873764	-0.351966838115564	0.336126742846921	No
Moraxellaceae	-0.0687446645391471	-0.468993907496332	0.432044848049561	No
Morganellaceae	-0.544768605057706	-0.845256191902477	-0.285345855108433	Yes
Moritellaceae	0.147554994280937	-0.204786564359752	0.415536844784451	No
Mortierellaceae	0.157535258647295	-0.184657530735712	0.419499517711868	No
Mucoraceae	0.125504418106644	-0.239068923363004	0.393622482608647	No
Mycobacteriaceae	-0.129364836494244	-0.440116104604501	0.208919182524529	No
Mycoplasmataceae	-0.246190594549346	-0.610726502226134	0.0768540499084364	No
Mycosphaerellaceae	-0.0730070386570107	-0.413133924387353	0.213152970959805	No
Myoviridae	-0.0613642053032501	-0.421128567098629	0.272837381239166	No
Myxococcaceae	-0.580304316664071	-0.739457725916436	-0.286727019021476	Yes
Nakamurellaceae	-0.552663772084855	-0.772079738812921	0.0160437757017504	Yes
Nannocystaceae	-0.505662365554108	-0.762080713256801	-0.27167544759487	No
Natrialbaceae	-0.147096692166771	-0.503056660418569	0.155941210020892	No
Nautiliaceae	0.144221714613427	-0.148801687236212	0.543908748769039	No
Nectriaceae	-0.166175053802708	-0.526797253601557	0.263269940238158	No
Neisseriaceae	-0.0365323703661385	-0.387359717536051	0.335618534499061	No
Nephroselmidaceae	-0.524055734900681	-0.787416350098994	-0.303942719804015	Yes
Nitrobacteraceae	-0.50442167342953	-0.706173526788886	0.00513109204667351	No
Nitrosomonadaceae	-0.0368988897324338	-0.51795666121725	0.271386584931396	No
Nitrospiraceae	-0.515503820687706	-0.824077615523316	-0.256920663962438	No
Nocardiaceae	-0.0950817747181411	-0.499171526901996	0.462473636420031	No
Nocardioidaceae	-0.539812420104991	-0.755405299416969	0.0231333401317318	Yes
Nocardiopsaceae	-0.104398010201646	-0.491479407692737	0.648650368690053	No
Noelaerhabdaceae	0.220491192621256	-0.107304457290784	0.733679329686369	No
Nostocaceae	-0.21517170817801	-0.599333300684393	0.156135298189324	No
Oceanospirillaceae	0.207807209905681	-0.234420171796641	0.563832400079034	No
Odoribacteraceae	-0.470206993080213	-0.776491494907061	-0.0648882929340715	No
Oedogoniaceae	0.449785849631651	0.1945379568519	0.827137279099671	No
Oltmannsiellopsidaceae	0.068364369591653	-0.216247388788765	0.458944748733009	No
Onygenaceae	0.0295928772298888	-0.407637439148368	0.388043569912732	No
Opitutaceae	-0.590894916311535	-0.78333392586085	-0.338131285722621	Yes
Oscillatoriaceae	-0.0260780387200726	-0.332594590659068	0.232287651066012	No
Oscillospiraceae	-0.157970723625807	-0.526513472703753	0.230013263153322	No
Oxalobacteraceae	-0.431211645901217	-0.674171457874675	0.0679698249482212	No
Paenibacillaceae	-0.337180948005312	-0.617040606978539	0.0512824789550656	No
Paludibacteraceae	0.225319859349246	-0.133184299793872	0.530013438241249	No
Papillomaviridae	-0.160109057636434	-0.619119697772669	0.213598786708525	No
Parachlamydiaceae	0.424295430812815	0.137727943690887	0.692463073801445	No
Parodontellaceae	0.47446256905733	0.114400117232687	0.808235764900154	No
Parvibaculaceae	-0.232723209408347	-0.610636277008238	0.0572255582650623	No
Parvularculaceae	0.130529688931939	-0.16012451197266	0.387715630888226	No
Pasteurellaceae	0.0540201336690995	-0.357224009352074	0.446396189500247	No
Paulinellidae	0.230114802224461	-0.0885767745199773	0.592955485751409	No
Pectobacteriaceae	-0.076174695141423	-0.44198374596395	0.472077778623159	No
Peduoviridae	-0.230253426197073	-0.595945829445891	0.118425505663097	No
Pelagibacteraceae	0.459451278504834	0.191777385074599	0.760573379531173	No
Peptococcaceae	-0.179747942420019	-0.562844043066749	0.108502557995863	No
Peptoniphilaceae	0.0891643658010449	-0.268051084773292	0.404840008531504	No
Peptostreptococcaceae	-0.184916592526273	-0.480353493566536	0.325743439659777	No
Peronosporaceae	0.493377803059788	0.142905449995759	0.703408545663812	No
Phaeodactylaceae	0.625661985099155	0.465340497152278	0.783679034811869	Yes
Phaeosphaeriaceae	-0.579033787241462	-0.817482016723521	-0.243625712864128	Yes
Phaffomycetaceae	0.00827850361894396	-0.251722492705824	0.488874226056769	No
Phanerochaetaceae	-0.11882741081399	-0.53834154115337	0.165199903953325	No
Phycisphaeraceae	-0.503880757017378	-0.782776963347992	-0.215667430561633	No
Phycodnaviridae	0.294235887297849	0.00311688573092421	0.690948736843768	No
Phyllobacteriaceae	-0.471862303896087	-0.686583935713935	0.0539487150971827	No
Physaraceae	0.44913747088529	0.201657221244002	0.767629256057386	No
Pirellulaceae	-0.603983468970077	-0.771652579935843	-0.388838787761446	Yes
Piscirickettsiaceae	0.200219839593092	-0.286297463358163	0.476632197549827	No
Pithoviridae	0.302839933624421	-0.0103240974358826	0.762714798032131	No
Planctomycetaceae	-0.247576892861999	-0.643996882734088	0.0771490080871016	No
Planococcaceae	-0.104452606329345	-0.438871971201441	0.200627852206913	No
Plasmodiidae	0.290526272283335	-0.0161572159936135	0.608856461809273	No
Plectosphaerellaceae	0.0508841198351348	-0.213638121346061	0.46905857111561	No
Pleosporaceae	-0.181502144566045	-0.591181934170313	0.128715628302838	No
Pleurastraceae	-0.0192948115456934	-0.417512695419516	0.306629135406876	No
Pleurotaceae	-0.0608013125442168	-0.442993304396197	0.242126908536095	No
Podoviridae	0.0735442421340739	-0.199263573430245	0.500420587938136	No
Polyangiaceae	0.280069514496134	-0.00105050789977933	0.532889449997122	No
Polyomaviridae	-0.408674856322295	-0.704666990888258	-0.0373008443866533	No
Porphyromonadaceae	0.107547812858007	-0.382028983152349	0.491659106547312	No
Poxviridae	-0.0815614959459989	-0.443431391667957	0.275838974619527	No
Prevotellaceae	0.101768830966935	-0.284934387886806	0.496841335066967	No
Prochlorococcaceae	0.0366957809278289	-0.486609292414776	0.386778869803838	No
Promicromonosporaceae	-0.351948158781192	-0.640901816358375	0.0930467837361157	No
Propionibacteriaceae	-0.2044963610697	-0.560399832351433	0.20267256180208	No
Psathyrellaceae	-0.197589369412728	-0.565027594515775	0.171050446267143	No
Pseudanabaenaceae	0.371314365434673	0.0887901954780047	0.653638223170324	No
Pseudoalteromonadaceae	0.28431203380736	-0.310883709385262	0.574861937515608	No
Pseudomonadaceae	-0.0801052128288984	-0.404829531644935	0.230730876547172	No
Pseudonocardiaceae	-0.0226207996763783	-0.441143077026374	0.403453688597323	No
Psychromonadaceae	0.244300663627069	-0.0652423401826807	0.717513576525733	No
Pucciniaceae	0.386922201072053	0.203905012107981	0.679538254813424	No
Puniceicoccaceae	0.0598094596907232	-0.244673348254652	0.335098391604057	No
Pycnococcaceae	-0.356458328187086	-0.666555702898488	-0.0853738165387377	No
Pyramimonadaceae	-0.022949654710997	-0.383560804950819	0.386227051044282	No
Pyrenomonadaceae	0.361370922976581	0.091412227616933	0.788954872176255	No
Pyriculariaceae	0.421704887714387	0.19743815683833	0.684992059783683	No
Pythiaceae	0.264936754930809	-0.0248215010624415	0.55375841380293	No
Retroviridae	-0.00200927194988773	-0.381318227650299	0.311561798884242	No
Rhizobiaceae	-0.124732299655383	-0.541271508424158	0.325827215161578	No
Rhizopodaceae	0.343613328405302	0.0243124898543477	0.610866844919715	No
Rhodanobacteraceae	0.388216470099799	0.117207041583921	0.601138358177177	No
Rhodobacteraceae	-0.38643935236931	-0.620787446589736	0.162290024609598	No
Rhodocyclaceae	-0.147730196474934	-0.457570397882351	0.199235333970083	No
Rhodospirillaceae	-0.0737911457776544	-0.484861597538044	0.716448544748212	No
Rhodothermaceae	-0.33188003890921	-0.680275786375579	0.0248716918544102	No
Rickettsiaceae	-0.621692846867043	-0.81040584272221	-0.446020617673734	Yes
Rikenellaceae	-0.493756056256206	-0.733321639619439	-0.103412967290581	No
Rivulariaceae	0.278583925680671	-0.025651234122725	0.564588701419207	No
Roseiflexaceae	-0.0598630413731533	-0.456063269664806	0.256646703381381	No
Roseobacteraceae	-0.558820600232485	-0.750904245895331	-0.169594362948564	Yes
Rubrobacteraceae	0.34294084290594	0.0459915559230563	0.588182989531835	No
Saccharomycetaceae	-0.390846779751075	-0.687634983263221	-0.0413654953992977	No
Salpingoecidae	0.423040144127361	0.115266363016601	0.694258288823896	No
Sanguibacteraceae	-0.064744676020157	-0.567734771444671	0.225727788810958	No
Scenedesmaceae	-0.0914804592253537	-0.486416585935177	0.214225637312505	No
Schitoviridae	0.228652410072396	-0.0346601417672756	0.78335169700479	No
Schizosaccharomycetaceae	0.45609982287511	0.229758430173232	0.701944171827956	No
Schleiferiaceae	0.234587246197188	-0.0489724950503893	0.533801781012518	No
Sclerotiniaceae	-0.108050826495903	-0.603108875288064	0.273381593980482	No
Segniliparaceae	0.273284452146233	-0.0991660790093354	0.561907279355746	No
Selenomonadaceae	-0.117808450854867	-0.500615833190798	0.237420238327513	No
Shewanellaceae	-0.340651704965242	-0.688317032696049	0.0690844045149952	No
Siphoviridae	-0.225011189225265	-0.579993485968216	0.663871976445357	No
Sirenicapillariaceae	-0.235802969168721	-0.569237274271887	0.0753746234695625	No
Solibacteraceae	-0.384767994598636	-0.706893413968929	-0.0545255699858764	No
Sordariaceae	-0.362519430137476	-0.690957359714745	-0.0159938548090502	No
Sphaerobacteraceae	-0.443102015356393	-0.704821293125266	-0.0753263484936518	No
Sphaerochaetaceae	0.332069696792652	0.0343298560637403	0.716329391117105	No
Sphaerotilaceae	-0.584002811069833	-0.785613344993049	-0.189912738435316	Yes
Sphingobacteriaceae	-0.425407235817903	-0.702397409625665	0.0123672682846702	No
Sphingomonadaceae	-0.446091686456477	-0.742982618280664	-0.0304536593186434	No
Spirochaetaceae	0.239016687518662	-0.0323435049875353	0.537668370406842	No
Spirosomaceae	0.0664748323934421	-0.29360233320138	0.390325767829017	No
Spizellomycetaceae	0.526559601387994	0.280706963085105	0.722384625986756	Yes
Sporidiobolaceae	-0.145436632769262	-0.539582274019003	0.242884626221603	No
Sporomusaceae	-0.011421303614294	-0.342904843918059	0.2877570453734	No
Staphylococcaceae	0.653274050494912	0.337419697122268	0.813154940251403	Yes
Stappiaceae	-0.562347493221744	-0.730831513400319	-0.320935346667735	Yes
Straboviridae	0.0244452178456084	-0.31396847425897	0.353010181435473	No
Streptococcaceae	0.348621561290291	-0.101225845217681	0.665935394081348	No
Streptomycetaceae	-0.141469503920488	-0.512943991237511	0.281831676330439	No
Streptosporangiaceae	-0.57955425852974	-0.787036618100679	-0.239839747030141	Yes
Sulfurospirillaceae	0.325020571349868	0.0603963224526559	0.638793968882226	No
Sulfurovaceae	0.349337592917168	0.0661537030618773	0.604268544116619	No
Symbiobacteriaceae	-0.444475892278376	-0.704194954460756	-0.0575245286363184	No
Synechococcaceae	-0.207820215101619	-0.606985257159682	0.116722363157755	No
Synergistaceae	0.130100512879154	-0.173443807128016	0.52209639331803	No
Syntrophaceae	0.310705636991485	-0.0472918864644315	0.568861923131853	No
Syntrophobacteraceae	0.521453219096732	0.261504262959535	0.752151139913914	Yes
Syntrophomonadaceae	-0.046290985421239	-0.468820684697415	0.26953075275919	No
Syntrophotaleaceae	0.22763215048784	-0.0794239082452939	0.542169708166881	No
Tannerellaceae	-0.443773153736512	-0.698752665600418	0.255178270738257	No
Tepidanaerobacteraceae	0.318480017964089	0.0396359992756256	0.612109311109751	No
Thalassiosiraceae	0.530001572530789	0.327954833637549	0.774130801708151	Yes
Theileriidae	0.480372072657792	0.227625162694287	0.800630497597767	No
Thermaceae	-0.396534584520345	-0.654064579286538	0.0493758249373273	No
Thermincolaceae	0.490353723565258	0.243464991469043	0.752086604581846	No
Thermoanaerobacteraceae	-0.222887562505523	-0.622569860127153	0.0854361213416196	No
Thermoanaerobacterales Family III. Incertae Sedis	-0.229173573794318	-0.607994735695028	0.0973238244114546	No
Thermoanaerobacterales Family IV. Incertae Sedis	0.434659575317332	0.173824332989024	0.801726607175279	No
Thermococcaceae	0.611473489849008	0.417781510820984	0.822646938322489	Yes
Thermodesulfobacteriaceae	0.34465457564649	0.0749018725284821	0.631654955097447	No
Thermomicrobiaceae	0.469040063591241	0.23135582808764	0.734474077177283	No
Thermomonosporaceae	-0.478253967470449	-0.737546132084136	-0.0162190102330055	No
Thermoproteaceae	0.586665755708663	0.37175762421838	0.837883536811476	Yes
Thermosediminibacteraceae	0.456366322231689	0.172693328960008	0.707962711017636	No
Thermosynechococcaceae	0.289797368961856	-0.00805676198923577	0.579361683446427	No
Thermotogaceae	0.440114795829411	0.180000912320438	0.699750977485492	No
Thiobacillaceae	-0.636540585682842	-0.805629115399513	-0.389157282073013	Yes
Thiotrichaceae	0.462911303743067	0.136278176464901	0.665346486961742	No
Thiovulaceae	0.455132344895112	0.142916063276146	0.711755629419258	No
Tilletiaceae	-0.200421374068673	-0.494964534540138	0.140712407817758	No
Treponemataceae	-0.238979371401537	-0.569646202568671	0.28812317061142	No
Trichocomaceae	-0.370152659762239	-0.655910712105767	-0.0625089102343324	No
Tropherymataceae	-0.215569178811394	-0.498534503085644	0.0823952989960924	No
Trueperaceae	-0.715574386001634	-0.852775728496501	-0.554592142841521	Yes
Tsukamurellaceae	-0.265517341329465	-0.509015376335949	0.126547967963451	No
Tupiellaceae	0.357632984694522	0.0620695636785108	0.767798565837589	No
Ustilaginaceae	0.349637731744539	0.121085950544085	0.555622117781764	No
Veillonellaceae	0.0925041121661953	-0.317470098112483	0.485791687407162	No
Verrucomicrobia subdivision 3	0.0313904548477889	-0.290294557288524	0.296116048895299	No
Verrucomicrobiaceae	-0.371803056653666	-0.744058651476735	-0.0916561872562813	No
Vibrionaceae	-0.638769658018724	-0.878235099900475	-0.360687417539642	Yes
Vilmaviridae	0.39905643831258	0.110571684143117	0.662101061680026	No
Weeksellaceae	-0.362944689452659	-0.73788144100874	-0.0646631755997451	No
Xanthobacteraceae	-0.627959058991374	-0.809315772305966	-0.267734397568565	Yes
Xanthomonadaceae	-0.281882114840963	-0.60545694516459	0.157641575641354	No
Yersiniaceae	-0.538272005926283	-0.798327949402308	-0.0783703964018814	Yes
Zoogloeaceae	-0.667008164452891	-0.803804764789399	-0.417677027256563	Yes
Zymomonadaceae	-0.53649390197196	-0.749708143693281	-0.181853462862951	Yes
