## Supplementary material for "Compositionally aware estimation of cross-correlations for microbiome data": S2 Table

BOTU	FOTU	Correlation	Genotype
OTU_243	OTUF_51	-0.788169113965798	Gifu
OTU_243	OTUF_624	-0.775713635364688	Gifu
OTU_17	OTUF_23	0.758239303230963	Gifu
OTU_2865	OTUF_64	-0.732381367856004	Gifu
OTU_14	OTUF_16	-0.757494582142131	Gifu
OTU_4	OTUF_60	-0.760773338840735	Gifu
OTU_4	OTUF_52	-0.736376919788297	Gifu
OTU_24	OTUF_32	-0.811339515389635	Gifu
OTU_466	OTUF_2077	0.781030927986637	Gifu
OTU_253	OTUF_147	0.73230255147508	Gifu
OTU_37	OTUF_144	0.735024439063636	Gifu
OTU_37	OTUF_262	0.737688149764997	Gifu
OTU_4293	OTUF_1559	0.802108110559856	ccamk
OTU_9	OTUF_143	0.816364585986445	ccamk
OTU_9	OTUF_266	0.805625862746464	ccamk
OTU_220	OTUF_114	0.822106799536795	ccamk
OTU_2249	OTUF_1032	-0.866506968860824	ccamk
OTU_26	OTUF_21	-0.823131085813406	ram1
OTU_466	OTUF_18	0.734394392628584	ram1
OTU_6	OTUF_69	-0.719915422480165	ram1
OTU_15	OTUF_69	-0.720952129181522	ram1
OTU_61	OTUF_4	0.737552845827087	ram1
OTU_4462	OTUF_36	0.777415749869096	ram1
OTU_37	OTUF_60	0.765365419785331	ram1
OTU_71	OTUF_149	-0.759605264065884	ram1
OTU_45	OTUF_114	0.762784861726128	ram1
OTU_6	OTUF_174	-0.727247728106034	ram1
OTU_25	OTUF_122	-0.74651883406413	ram1
OTU_32	OTUF_122	-0.730806331407888	ram1
OTU_37	OTUF_144	0.886732979267032	ram1
OTU_37	OTUF_262	0.872102422590334	ram1
OTU_76	OTUF_270	0.758749849630396	ram1
OTU_253	OTUF_38	-0.7519754907351	symrk
OTU_5	OTUF_6	0.743847747634173	symrk
OTU_533	OTUF_3	0.743179379438535	symrk
OTU_4917	OTUF_2	0.742065348319339	symrk
OTU_37	OTUF_60	0.742526434558865	symrk
OTU_2773	OTUF_624	-0.777535875944959	nfr5
OTU_77	OTUF_21	0.785682866782844	nfr5
OTU_59	OTUF_38	0.790430670415014	nfr5
OTU_77	OTUF_137	0.777095921509162	nfr5
OTU_62	OTUF_123	0.800265539501263	nfr5
OTU_12	OTUF_11	0.764815220119009	nfr5
OTU_4917	OTUF_11	0.831688575276765	nfr5
OTU_62	OTUF_8	-0.80152377283773	nfr5
OTU_4917	OTUF_837	0.841876329325976	nfr5
OTU_533	OTUF_174	0.882852824791673	nfr5
OTU_36	OTUF_122	0.823172122125605	nfr5
OTU_253	OTUF_355	0.773574273576649	nfr5
