## Supplementary material for "Compositionally aware estimation of cross-correlations for microbiome data": S3 Table

BOTU	FOTU	Correlation	Genotype
OTU_5	OTUF_51	-0.762824403265644	Gifu
OTU_1	OTUF_23	0.789604123333604	Gifu
OTU_45	OTUF_23	0.765214634289791	Gifu
OTU_1465	OTUF_7	-0.859664071055431	Gifu
OTU_5583	OTUF_42	-0.741074545722821	Gifu
OTU_4786	OTUF_3	0.731974571865475	Gifu
OTU_67	OTUF_95	0.703982077235354	Gifu
OTU_59	OTUF_16	-0.712897838772442	Gifu
OTU_63	OTUF_60	0.742878579519316	Gifu
OTU_27	OTUF_52	-0.7583030946281	Gifu
OTU_63	OTUF_52	0.72002202315657	Gifu
OTU_4748	OTUF_5	0.732263425805664	Gifu
OTU_63	OTUF_87	0.730241145254231	Gifu
OTU_4853	OTUF_2144	0.857808124140592	Gifu
OTU_4293	OTUF_12	0.80194538037752	Gifu
OTU_150	OTUF_137	-0.797762464675988	ccamk
OTU_73	OTUF_3	-0.797906684635973	ccamk
OTU_466	OTUF_15	-0.798436261688743	ccamk
OTU_1	OTUF_15	-0.79930559126128	ccamk
OTU_42	OTUF_15	0.816038914609454	ccamk
OTU_2434	OTUF_3295	0.797744002490256	ccamk
OTU_62	OTUF_87	0.835313886020997	ccamk
OTU_52	OTUF_37	0.724387247795166	ram1
OTU_5387	OTUF_7	-0.816170437311646	ram1
OTU_45	OTUF_7	0.713570320854978	ram1
OTU_94	OTUF_6	-0.737685407116938	ram1
OTU_12	OTUF_9	0.732028091699251	ram1
OTU_57	OTUF_68	-0.68684514709712	ram1
OTU_13	OTUF_12	-0.693276258481272	ram1
OTU_109	OTUF_12	-0.754520871085381	ram1
OTU_18	OTUF_37	-0.690388602048961	symrk
OTU_236	OTUF_6	0.769887054205542	symrk
OTU_30	OTUF_64	0.692519709641751	symrk
OTU_95	OTUF_53	-0.672193142478278	symrk
OTU_53	OTUF_1	0.675271359676966	symrk
OTU_466	OTUF_59	0.804471586062248	symrk
OTU_312	OTUF_59	0.682815724540991	symrk
OTU_2	OTUF_10	0.713915520463915	symrk
OTU_48	OTUF_10	0.71887666315858	symrk
OTU_12	OTUF_8	0.785371628372629	symrk
OTU_95	OTUF_8	-0.696585620214545	symrk
OTU_85	OTUF_8	-0.691881542724566	symrk
OTU_53	OTUF_60	-0.69725863110404	symrk
OTU_9	OTUF_52	-0.729035255758171	symrk
OTU_48	OTUF_35	0.682611495729916	symrk
OTU_12	OTUF_27	-0.696020968952018	symrk
OTU_23	OTUF_27	0.726234593659326	symrk
OTU_5	OTUF_17	0.683387601869607	symrk
OTU_12	OTUF_17	0.787780451419782	symrk
OTU_4293	OTUF_17	0.677558927141665	symrk
OTU_53	OTUF_40	0.673100537322612	symrk
OTU_5387	OTUF_87	0.721150512946077	symrk
OTU_5	OTUF_87	-0.754395549642495	symrk
OTU_94	OTUF_56	-0.745692699051345	symrk
OTU_5387	OTUF_1993	-0.721021609391178	symrk
OTU_38	OTUF_114	-0.722357625814045	symrk
OTU_4786	OTUF_114	0.700203827988736	symrk
OTU_48	OTUF_114	-0.673088657830736	symrk
OTU_67	OTUF_1032	-0.695427990440791	symrk
OTU_232	OTUF_12	-0.722709397960498	symrk
OTU_236	OTUF_51	-0.728895107626093	nfr5
OTU_85	OTUF_53	0.777795750329949	nfr5
OTU_26	OTUF_13	0.751272144202577	nfr5
OTU_236	OTUF_13	-0.790450406196214	nfr5
OTU_29	OTUF_62	-0.762942984117332	nfr5
OTU_232	OTUF_66	0.768813028196201	nfr5
OTU_9	OTUF_2	0.761572143551279	nfr5
OTU_9	OTUF_8	0.805817090776296	nfr5
OTU_12	OTUF_35	0.754589646295703	nfr5
OTU_62	OTUF_837	0.730696134679211	nfr5
OTU_63	OTUF_87	-0.760456209049604	nfr5
OTU_533	OTUF_2144	-0.770134170706468	nfr5
OTU_5387	OTUF_122	0.758368506724794	nfr5
